# TCR germline diversity reveals evidence of natural selection on variable and joining alpha chain genes

**DOI:** 10.1101/2025.08.20.671277

**Authors:** Sreekar Mantena, Ali Akbari, Soumya Raychaudhuri

## Abstract

T cell receptors (TCRs) orchestrate adaptive immunity, yet the complex, repetitive architecture of the TCR loci has impeded systematic characterization of human genetic variation in the genes encoding the TCR. Using public long-read sequencing data from 2,668 donors, we build a near-complete map of common alleles in TCR V, D, and J genes, revealing amino acid variation at almost every position within V genes. We discover pervasive evidence of natural selection on TCR genes, including balancing selection on a TRAJ gene recognizing an immunodominant influenza epitope and positive selection on a TRAV gene. We find TCR allelic polymorphism alters core functional properties of T cells, including thymic fate commitment, phenotypes in diseased tissues, and cell-surface receptor abundance. Collectively, our findings position inherited variation in TCR genes as a key axis of immunological diversity that may shape interindividual differences in immune responses.
