## Supplementary Table 1 for "TCR germline diversity reveals evidence of natural selection on variable and joining alpha chain genes"

### Sheet: Sheet1
Supplementary Table 1: List of 10x 5' TCR sequencing datasets used for allelic validation
TCR data acquired from published cohorts
PubMED IDs:
34290408
40721531
35216673
37963457
TCR data acquired from NCBI sequence read archive
SRR IDs:
SRR10985022
SRR10985023
SRR10985024
SRR10985025
SRR10985026
SRR10985027
SRR10985028
SRR10985029
SRR10985030
SRR10985031
SRR10985032
SRR10985033
SRR10985034
SRR10985035
SRR10985036
SRR10985037
SRR10985038
SRR10985039
SRR10985040
SRR10985041
SRR10985042
SRR10985043
SRR10985044
SRR11813629
SRR11813630
SRR11813631
SRR11813632
SRR11813633
SRR11813634
SRR11813635
SRR11813636
SRR11813637
SRR11813638
SRR11813639
SRR11813640
SRR11813641
SRR11813642
SRR11813643
SRR11813644
SRR11813645
SRR11813646
SRR11813647
SRR11813648
SRR11813649
SRR15178156
SRR15178165
SRR15178166
SRR15178167
SRR15178176
SRR15178187
SRR15178198
SRR15178199
SRR15178200
SRR15178209
SRR15178210
SRR15178220
SRR15178221
SRR15178222
SRR15178232
SRR15178233
SRR15178242
SRR15178243
SRR15178244
SRR15178253
SRR15178254
SRR15178255
SRR15178264
SRR15178265
SRR15178275
SRR15178276
SRR15178277
SRR15178289
SRR15178298
SRR15178299
SRR15178300
SRR15178309
SRR15178310
SRR15178311
SRR15178320
SRR15178321
SRR15178322
SRR15178333
SRR15178334
SRR15178337
SRR17534155
SRR17534156
SRR17534157
SRR17534161
SRR17534162
SRR17686305
SRR17686306
SRR17686307
SRR17686308
SRR17686309
SRR17686311
SRR18938655
SRR18938656
SRR18938657
SRR18938658
SRR18938661
SRR18938662
SRR18938664
SRR18938666
SRR18938667
SRR18938669
SRR18938670
SRR20033060
SRR20033064
SRR25362031
SRR25362035
SRR25362039
SRR25362040
SRR25362048
SRR25362050
SRR25362051
SRR26292912
SRR26292923
SRR26292924
SRR26292925
SRR26292931
SRR26292932
SRR26292933
SRR26292934
SRR26292939
SRR26292940
SRR26292941
SRR26292949
SRR26292950
SRR26292951
SRR26292952
SRR26292957
SRR26292958
SRR26292959
SRR26292960
SRR26296601
SRR26296613
SRR26296617
SRR26296621
SRR26537669
SRR26537670
SRR26537677
SRR26537678
SRR26537685
SRR26537687
SRR26537690
SRR26537693
SRR26793427
SRR26793429
SRR26793431
SRR26793432
SRR26793433
SRR26793434
SRR26793435
SRR26793437
SRR26793438
SRR26793439
SRR26793440
SRR26793441
SRR26793442
SRR26793443
SRR26793444
SRR26793448
SRR26793449
SRR26793452
SRR26793453
SRR26793458
SRR26793876
SRR26793877
SRR26793878
SRR26793879
SRR26793880
SRR26793881
SRR26793882
SRR26793884
SRR26793885
SRR26793886
SRR26793887
SRR26793889
SRR26793890
SRR26793891
SRR26793892
SRR26793896
SRR26793897
SRR26793898
SRR26793900
SRR26793901
SRR26793902
SRR26793903
SRR26794067
SRR26794068
SRR26794072
SRR26794073
SRR26794077
SRR26794082
SRR26794213
SRR26794214
SRR26794215
SRR26794217
SRR26794218
SRR26794219
SRR26794220
SRR26794221
SRR26794222
SRR26794223
SRR26794224
SRR26794227
SRR26794228
SRR26794229
SRR26794230
SRR26794231
SRR26794233
SRR26794235
SRR26794237
SRR26794239
SRR26794240
SRR26794241
SRR26794242
SRR26794255
SRR27214511
SRR27214512
SRR27214517
SRR27214520
SRR27214529
SRR33534644
SRR33534731
SRR33534755
SRR33534756
SRR33534774
SRR33534775
SRR33534796
SRR33534802
SRR33534821
SRR33534822
SRR33534880
SRR33534882
SRR33534887
SRR33681857
SRR33681858
SRR33681859
SRR33681860
SRR33681861
SRR33681862
SRR33681876
SRR33681889
SRR33681891
SRR33681892
SRR33681896
SRR33681947
SRR33681948
SRR33681949
SRR33681950
SRR33681966
SRR33681969
SRR33681970
SRR33682014
SRR33682015
SRR33682016
SRR33682017
SRR33682031
SRR33682032
SRR33682033
SRR33682034
SRR33682055
SRR33682123
SRR33682124
SRR33682126
SRR33682128
SRR33682129
